# Detection of resistance in *Phytophthora infestans* to the carboxylic acid amide (CAA) fungicides using digital droplet PCR

**DOI:** 10.1101/2025.01.13.630889

**Authors:** Amanpreet Kaur, Ewen Mullins, Steven Kildea

## Abstract

**Background:** Potato late blight caused by *Phytophthora infestans* remains the greatest biotic threat to potato production globally. In northern Europe to prevent the disease and associated yield losses fungicides are heavily relied upon, with multiple applications required during the potato growing season. Unfortunately, such intensive fungicide usage has the potential to compromise control efficacy as it puts in place immense selective pressure for the emergence and spread of fungicide resistant strains of *P. infestans*. In recent years this scenario has been realised, with the emergence of strains resistant to the carboxylic acid amide (CAA) fungicides. As resistance to the CAA fungicides in *P. infestans* has been confirmed to result from changes in the pathogen’s cellulose synthase A3 gene (*CesA3*), specifically at amino acid position 1105, it opens the possibility to develop molecular tools to rapidly monitor populations of the pathogen for the resistance allele.

**Results:** Using the Stilla nacia 3-colour system a droplet digital PCR (ddPCR) was successfully developed to simultaneously detect the *P. infestans CesA3* gene irrespective of its CAA sensitivity status, and either the CAA wild-type sequence for position 1105 or that conferring the resistant allele G1105S. Using a ‘drop-off’ in ratio of positive droplets for either the wild-type or G1105S alleles relative to those positive for the general *P. infestans* CesA3 it was also possible to demonstrate that using the assay other potential alterations known to confer resistance that may occur at this position (e.g. G1105V) can be detected. The assay was validated using multiple sources of *P. infestans* DNA, including FTA cards.

**Conclusions:** The assay developed will allow for the accurate and sensitive detection of CAA resistance conferred by alterations at amino acid position 1105 in the CesA3 gene in *P. infestans*. The capacity to use the assay with multiple DNA sources and potential to adapt the ‘drop-off’ approach to different ddPCR platforms will ensure its applicability to the wider *P. infestans* community in monitoring the continued use of CAA-based fungicides for *P. infestans* management.
