## Supplemental Table 1-3 for "Detection of resistance in *Phytophthora infestans* to the carboxylic acid amide (CAA) fungicides using digital droplet PCR"

### Sheet: gBlock Gene Fragments
Product	Sequence Name	Sequence	Calculated Molecular Weight	Sequence Length
gBlocks™ Gene Fragments	PiCesA3-WT	CGTTTCTTTGAGTACGAGAACGCCACGAACCCGTGGAACTACGTGTCTGCCATGTTCTTTGGCTTCTTCGTCATGAGCCAGTTCTACCCCATGGTCAAGATGAGTATCACAGAATACTGTGGCTGGGACCACACGGCTGCCACGTTCACGGCGAACGTGTTCGGCTCGCTGCTGGTGGTGTACATCGTGGTGTTTGTGCAGCTGTGGCAGGTGTACTACGAGGGCAACTTGCAGGTGGCCCAGGGCACAGACGCTGGTGGGTCTGCTGCGGCCACTTAGTTTGGATTGCCATGAAGAAGACCCCGAGCCACTCGGAAGAGGAAGACGAGGAAGGCAAAACAGAGAGCGCA	216162	350
gBlocks™ Gene Fragments	PiCesA3-S1105	CGTTTCTTTGAGTACGAGAACGCCACGAACCCGTGGAACTACGTGTCTGCCATGTTCTTTGGCTTCTTCGTCATGAGCCAGTTCTACCCCATGGTCAAGATGAGTATCACAGAATACTGTGGCTGGGACCACACGGCTGCCACGTTCACGGCGAACGTGTTCAGCTCGCTGCTGGTGGTGTACATCGTGGTGTTTGTGCAGCTGTGGCAGGTGTACTACGAGGGCAACTTGCAGGTGGCCCAGGGCACAGACGCTGGTGGGTCTGCTGCGGCCACTTAGTTTGGATTGCCATGAAGAAGACCCCGAGCCACTCGGAAGAGGAAGACGAGGAAGGCAAAACAGAGAGCGCA	216161	350
gBlocks™ Gene Fragments	PiCesA3-V1105	CGTTTCTTTGAGTACGAGAACGCCACGAACCCGTGGAACTACGTGTCTGCCATGTTCTTTGGCTTCTTCGTCATGAGCCAGTTCTACCCCATGGTCAAGATGAGTATCACAGAATACTGTGGCTGGGACCACACGGCTGCCACGTTCACGGCGAACGTGTTCGTCTCGCTGCTGGTGGTGTACATCGTGGTGTTTGTGCAGCTGTGGCAGGTGTACTACGAGGGCAACTTGCAGGTGGCCCAGGGCACAGACGCTGGTGGGTCTGCTGCGGCCACTTAGTTTGGATTGCCATGAAGAAGACCCCGAGCCACTCGGAAGAGGAAGACGAGGAAGGCAAAACAGAGAGCGCA	216161	350

### Sheet: LOB-LOD_S1105
INPUT: desired confidence level Default value is 95% Select one from the list	INPUT: Concentration in the NEGATIVE CONTROL (BLANK SAMPLE) well (in cp/µL) (1 line per control replicate, at least 30 replicates are recommended)	INPUT: LOW LEVEL SAMPLE (LL) replicate ID (at least 5 low level samples are recommended) (optional for LOB, required for LOD)	INPUT: Concentration in the LOW LEVEL SAMPLE well (at least 6 replicates per low level samples are recommended) (optional for LOB, required for LOD)	OUTPUT : LOB (LIMIT OF BLANK) (in cp/µL)	OUTPUT : LOD (LIMIT OF DETECTION) (in cp/µL)
0.95	0	LL1	1.21	0.51	2.19804
	0	LL1	1.37
	0	LL1	1.13
	0	LL1	1.15
	0	LL1	2.49
	0	LL1	1.94
	0	LL2	3.06
	0	LL2	2.09
	0	LL2	2.68
	0	LL2	3.66
	0	LL2	4.19
	0	LL2	1.19
	0	LL3	3.17
	0	LL3	1.87
	0	LL3	0
	0	LL3	2.24
	0	LL3	4.21
	0	LL3	2.87
	0	LL4	2.63
	0	LL4	0.94
	0	LL4	4.1
	0.27	LL4	1.08
	0.32	LL4	2.44
	0.33	LL4	3.29
	0.34	LL5	1.26
	0.35	LL5	0.78
	0.36	LL5	0.35
	0.51	LL5	1.05
	0.91	LL5	0.78
	0	LL5	0.35

### Sheet: LOB-LOD_WT
INPUT: desired confidence level Default value is 95% Select one from the list	INPUT: Concentration in the NEGATIVE CONTROL (BLANK SAMPLE) well (in cp/µL) (1 line per control replicate, at least 30 replicates are recommended)	INPUT: LOW LEVEL SAMPLE (LL) replicate ID (at least 5 low level samples are recommended) (optional for LOB, required for LOD)	INPUT: Concentration in the LOW LEVEL SAMPLE well (at least 6 replicates per low level samples are recommended) (optional for LOB, required for LOD)	OUTPUT : LOB (LIMIT OF BLANK) (in cp/µL)	OUTPUT : LOD (LIMIT OF DETECTION) (in cp/µL)
0.95	0	LL1	1.57	0.3	2.72818
	0	LL1	5.35
	0	LL1	0.6
	0	LL1	0.6
	0	LL1	0
	0	LL1	1.48
	0	LL2	0.34
	0	LL2	1.35
	0	LL2	4.12
	0	LL2	0.61
	0	LL2	1.03
	0	LL2	1.65
	0	LL3	3.3
	0	LL3	0.32
	0	LL3	0.67
	0	LL3	2.54
	0	LL3	0.98
	0	LL3	0
	0	LL4	0.89
	0	LL4	4.03
	0	LL4	2.21
	0	LL4	5.36
	0	LL4	2.45
	0	LL4	1.3
	0	LL5	1.5
	0.29	LL5	3.52
	0.29	LL5	2.34
	0.3	LL5	1.91
	0.84	LL5	2.34
	0	LL5	1.91
